# Australian giant kelp genome assemblies show distinct Southern Hemisphere genetics

**DOI:** 10.64898/2026.02.20.707121

**Authors:** Hugo J. Scharfenstein, Andrew Carroll, Cintia Iha, Jakop Schwoerbel, Rebecca Jordan, Anusuya Willis

## Abstract

Giant kelp, *Macrocystis pyrifera,* occurs across northern and southern Hemisphere temperate coasts and is at high risk from ocean warming. Few giant kelp forests remain across the Southeast Australian shelf, while a handful of forests are actively being restored. Genomic resources can greatly aid in the conservation of remnant populations and enhance restoration efforts. Reference genomes are a fundamental resource as they are a prerequisite to, or enhance, many analyses used in conservation genomics. A single reference genome is available for giant kelp, assembled from a Californian haploid specimen. However, increasing evidence of genetic divergence between Northern and Southern Hemisphere populations highlights the need for regionally representative reference genomes. Here, we present two genome assemblies from the diploid vegetative tissue of Australian giant kelp specimens. We performed *de novo* genome assembly using long-read sequencing (PacBio HiFi and ONT R10.4 Simplex) and scaffolded the assemblies with the ONT reads, assembling 98-99% of the genomes into 35 pseudo-chromosomes. Genome sizes ranged from 528-534 Mbp, with BUSCO completeness scores of 97-98% and QV scores of 51-52. Genome annotation identified 17,565-17,800 genes in the Australian genomes. Genomic divergence between the Australian and Californian giant kelp genomes was seven-fold greater than between Australian genomes (1.5% vs 0.2%), supporting a Northern–Southern Hemisphere genetic divergence. Functional divergence was also observed between Australian and Californian genomes, reflected by differing patterns of enrichment in gene ontologies linked to energy metabolism, proteostasis and stress responses. These two new genome assemblies will serve as valuable resources for ongoing research into Southern Hemisphere giant kelp genetics, while providing the basis for genomic-guided conservation and restoration of remnant giant kelp forests in Australia.
