## Supplementary material for "Australian giant kelp genome assemblies show distinct Southern Hemisphere genetics": Table S

### Sheet: Table S1
Sequence type	Sample ID	Sequencing run	gDNA input (μg)	gDNA median length (Kbp)	Size selection threshold (Kbp)	gDNA recovered (%)	Sequencing output summary				Coverage
							Reads	Yield (Gbp)	Read length, N50 (Kbp)	Read quality, median Q score
PacBio HiFi	OTW_2	Run 1	4.96	40.289	10	16	1273695	15.9347	14.195	33	29.6735
	OTW_2	Run 2	11.9072	50.408	15	33.3	2264816	28.7333	14.563	34	53.5071
	OTW_2	Combined	N/A	N/A	N/A	N/A	3538511	44.668	14.379	33.5	83.1806
	SHL_1	Run 1	11.93	35.505	10	14	2637647	33.187	14.195	32	61.8008
	SHL_1	Run 2	3.5391	48.738	15	22.2	2354994	29.3144	14.563	34	54.5893
	SHL_1	Combined	N/A	N/A	N/A	N/A	4992641	62.5015	14.379	33	116.39
ONT R10.4	OTW_2	N/A	5.5	24.917	15	25	577830	12.6445	30.8623	22.4918	23.5466
	SHL_1	N/A	11.4	26.003	15	28	637730	15.3041	30.8623	22.4918	28.4992

### Sheet: Table S2
Sequence type	Pre-processing step	Sample ID	Reads	Yield (Gbp)	Read length, N50 (Kbp)	Read quality, median Q score	Coverage	Reads removed (%)
PacBio HiFi	Raw reads	OTW_2	3538511	44.668	14.568	34	83.1106	N/A
		SHL_1	4992641	62.5015	14.263	33	116.292	N/A
	Contaminant filtering	OTW_2	3473907	43.86	14.567	34	82.6491	1.82574
		SHL_1	4987661	62.44	14.264	33	116.178	0.0997468
	Raw reads	OTW_2	553642	12.1451	31.098	23.9916	22.5976	N/A
		SHL_1	603927	14.5292	31.099	23.9916	27.0335	N/A
	Length filtering	OTW_2	397173	11.4627	32.379	23.9916	21.3279	28.2618
		SHL_1	491700	14.0275	31.82	23.9916	26.1	18.5829
Illumina	Raw reads	OTW_2	162954598	24.4			45.3993	N/A
		SHL_1	271700226	40.6			75.5415	N/A

### Sheet: Table S3
Pipeline	Software	Author	Source	Version	Settings (OTW_2)	Settings (SHL_1)
Read processing	fastplong	Chen et al.	https://github.com/OpenGene/fastplong	0.23.2	--length_required 10000	--length_required 10000
	fcs-gx	Astashyn et al.	https://github.com/ncbi/fcs?tab=readme-ov-file	0.5.5	--mask-transposons=F	--mask-transposons=F
Genome assembly	hifiasm	Cheng et al.	https://github.com/chhylp123/hifiasm	0.25.0	--hg-size 537m -s 0.525 --min-hist-cnt 14 --hom-cov 92 --ul-rate 0.1 --ul-cut 10000 -k 63 -w 63	--hg-size 537m -s 0.525 --min-hist-cnt 9 --hom-cov 121 --n-hap 3 --ul-rate 0.1 --ul-cut 10000 -k 63 -w 63
	oatk	Zhou et al.	https://github.com/c-zhou/oatk	1	default	default
	blobtools	Challis et al.	https://github.com/genomehubs/blobtoolkit	4.2.1	default	default
	purge_dups	Guan et al.	https://github.com/dfguan/purge_dups	1.2.5	-l 5 -m 72 -h 250 -a 95	-l 5 -m 90 -h 310 -a 95
	ntLink	Coombe et al.	https://github.com/bcgsc/ntLink	1.3.11	sensitive=True a=2 k=32 w=500 g=10 G=10	sensitive=True a=2 k=40 w=500 g=10 G=10
	TGS-GapCloser	Xu et al.	https://github.com/BGI-Qingdao/TGS-GapCloser	1.2.1	default	default
Genome annotation	RepeatMasker	Smit et al.	https://github.com/Dfam-consortium/RepeatMasker	1.4.9	-s -e rmblast -xsmall	-s -e rmblast -xsmall
	BRAKER3	Gabriel et al.	https://github.com/Gaius-Augustus/BRAKER	3.0.7	default	default
	hisat2	Kim et al.	https://github.com/DaehwanKimLab/hisat2	2.2.1	default	default
	GeneMark-ETP	Bruna et al.	https://github.com/gatech-genemark/GeneMark-ETP	1.0.2	default	default
	AUGUSTUS	Stanke et al.	https://github.com/Gaius-Augustus/Augustus	3.4.0	default	default
	TSEBRA	Gabriel et al.	https://github.com/Gaius-Augustus/TSEBRA	1.1.2.5	default	default
	InterProScan	Jones et al.	https://github.com/ebi-pf-team/interproscan	5.72-103.0	default	default

### Sheet: Table S4
Organelle	Gene feature	Gene	Present in
Mitochondrion	tRNA	trnA-UGC	OTW & SHL
		trnR-UCU	OTW & SHL
		trnN-GUU	OTW & SHL
		trnD-GUC	OTW & SHL
		trnC-GCA	OTW & SHL
		trnE-UUC	OTW & SHL
		trnQ-UUG	OTW & SHL
		trnG-GCC	OTW & SHL
		trnH-GUG	OTW & SHL
		trnI-GAU	OTW & SHL
		trnK-UUU	OTW & SHL
		trnL-CAA	OTW & SHL
		trnL-UAG	OTW & SHL
		trnL-UAA	OTW & SHL
		trnM-CAU	OTW & SHL
		trnF-GAA	OTW & SHL
		trnP-UGG	OTW & SHL
		trnS-GCU	OTW & SHL
		trnS-UGA	OTW & SHL
		trnW-CCA	OTW & SHL
		trnY-GUA	OTW & SHL
		trnV-UAC	OTW & SHL
		trnI-AAU	OTW
		trnV-AAC	OTW
		trnN-AUU	OTW
	rRNA	rnl	OTW & SHL
		rns	OTW & SHL
		rrn5	OTW & SHL
	ATP synthase	atp6	OTW & SHL
		atp8	OTW & SHL
		atp9	OTW & SHL
	Cytochrome oxidase	cox1	OTW & SHL
		cox2	OTW & SHL
		cox3	OTW & SHL
	Cytochrome b	cob	OTW & SHL
	Maturase	matR	OTW & SHL
	NADH dehydrogenase	nad1	OTW & SHL
		nad2	OTW & SHL
		nad3	OTW & SHL
		nad4	OTW & SHL
		nad5	OTW & SHL
		nad6	OTW & SHL
	Ribosomal proteins (LSU)	rpl2	OTW & SHL
		rpl5	OTW & SHL
		rpl10	OTW & SHL
		rpl14	OTW & SHL
		rpl16	OTW & SHL
		rpl20	OTW & SHL
		rpl27	OTW & SHL
		rpl31	OTW & SHL
	Ribosomal proteins (SSU)	rps3	OTW & SHL
		rps4	OTW & SHL
		rps7	OTW & SHL
		rps10	OTW & SHL
		rps14	OTW & SHL
		rps12	OTW
		rps13	OTW
		rps19	OTW
	Translocon component	tatC	OTW

### Sheet: Table S5
Organelle	Gene feature	Gene	Present in
Chloroplast	tRNA	trnA-UGC	OTW & SHL
		trnC-GCA	OTW & SHL
		trnD-GUC	OTW & SHL
		trnE-UUC	OTW & SHL
		trnF-GAA	OTW & SHL
		trnG-GCC	OTW & SHL
		trnG-UCC	OTW & SHL
		trnH-GUG	OTW & SHL
		trnI-CAU	OTW & SHL
		trnI-GAU	OTW & SHL
		trnK-UUU	OTW & SHL
		trnL-UAG	OTW & SHL
		trnL-UAA	OTW & SHL
		trnM-CAU	OTW & SHL
		trnN-GUU	OTW & SHL
		trnP-UGG	OTW & SHL
		trnQ-UUG	OTW & SHL
		rnR-ACG	OTW & SHL
		trnR-UCU	OTW & SHL
		trnS-GCU	OTW & SHL
		trnS-UGA	OTW & SHL
		trnT-UGU	OTW & SHL
		trnV-GAC	OTW & SHL
		trnV-UAC	OTW & SHL
		trnW-CCA	OTW & SHL
		trnY-GUA	OTW & SHL
		trnL-CAA	SHL
		trnS-GGA	OTW
	rRNA	rnl	OTW & SHL
		rns	OTW & SHL
		rrn5	OTW & SHL
	Acetyl-CoA carboxylase	accD	OTW & SHL
	ATP synthase	atpA	OTW & SHL
		atpF	OTW & SHL
		atpH	OTW & SHL
		atpI	OTW & SHL
	Cellulose synthase	cesA	OTW
	Chaperone proteins	dnaK	OTW & SHL
		groEL	OTW & SHL
	Cytochrome b6-f complex	petB	OTW & SHL
		petD	OTW & SHL
		petG	OTW & SHL
		petL	OTW & SHL
	Ferredoxin-thioredoxin reductase	ftrB	OTW & SHL
	Lipopolysaccharide	ftsH	SHL
	Maturase	matK	OTW & SHL
	Photosystem I	psaE	OTW & SHL
		psaI	OTW & SHL
		psbA	OTW & SHL
		ycf4	OTW & SHL
		ycf37-fragment	OTW & SHL
		psaD	SHL
		pbf1	SHL
		ycf3	SHL
		psaA	OTW
		psaB	OTW
	Photosystem II	psbC	OTW & SHL
		psbD	OTW & SHL
		psbE	OTW & SHL
		psbF	OTW & SHL
		psbG	OTW & SHL
		psbJ	OTW & SHL
		psbK	OTW & SHL
		psbL	OTW & SHL
		psbN	OTW & SHL
		psbZ	OTW & SHL
		psb30	OTW & SHL
		ycf39	OTW & SHL
	Translation initiation factor IF1	infA	OTW & SHL
	Ribosomal Proteins (LSU)	rpl2	OTW & SHL
		rpl5	OTW & SHL
		rpl14	OTW & SHL
		rpl16	OTW & SHL
		rpl21-fragment	OTW & SHL
		rpl22	OTW & SHL
		rpl23	OTW & SHL
		rpl29	SHL
	Ribosomal proteins (SSU)	rps3	OTW & SHL
		rps7	OTW & SHL
		rps8	OTW & SHL
		rps10	OTW & SHL
		rps11	OTW & SHL
		rps14	OTW & SHL
		rps18	OTW & SHL
		rps19	OTW & SHL
		rps16	SHL
		rps20	SHL
	RNA polymerase	rpoB	OTW
		rpoC1	OTW
		rpoC2	OTW
	RuBisCO	rbcS	OTW
		rbcL	SHL
	Other	ycf1	SHL
		ycf19	SHL
		ycf34	SHL
		ycf2	OTW & SHL
		ycf41	OTW & SHL

### Sheet: Table S6
Assembly step	Sample	Assembly	Assembly statistics
			Size (bp)	Contigs/scaffolds	Largest contig	N50	N90	Gaps
Assembly	OTW_2	Primary	556791888	311	17810277	7072331	2261158	0
		Alternate	484826454	1738	4412481	874697	147894	0
	SHL_1	Primary	557493934	549	24206539	7417796	2423868	0
		Alternate	1435104902	15781	4389366	172024	35436	0
Filtering (organelles)	OTW_2	Primary	551691849	213	17810277	7072331	2328423	0
		Alternate	484625617	1733	4412481	874697	150136	0
	SHL_1	Primary	538194157	225	24206539	7558681	2951805	0
		Alternate	1432207370	15698	4389366	172618	35533	0
Filtering (contaminants)	OTW_2	Primary	547048901	136	17810277	7459571	2624379	0
		Alternate	482189867	1699	4412481	882897	156653	0
	SHL_1	Primary	537889544	219	24206539	7558681	2951805	0
		Alternate	1427499246	15611	4389366	173277	35620	0
Purging	OTW_2	Primary	534376919	117	17810277	7702983	2957003	0
		Alternate	473362647	1188	4412481	929584	207160	0
	SHL_1	Primary	527935079	106	24206539	7653012	3155944	0
		Alternate	523139414	3241	4389366	332743	73644	0
Scaffolding	OTW_2	Primary	534372642	39	25450493	15239920	11904287	76
	SHL_1	Primary	527935520	49	27845607	15032638	10975686	56
Gap filling	OTW_2	Primary	534574384	43	25451472	14545337	10622564	56
	SHL_1	Primary	527958888	49	27845607	15032638	10975686	47

### Sheet: Table S7
Type of repetitive element			Number of repetitive elements		Length of repetitive elements (bp)		Genome proportion (%)
			OTW_2	SHL_1	OTW_2	SHL_1	OTW_2	SHL_1
Retroelements			376955	454948	111746597	124185812	20.9038	23.5219
	SINEs		0	1199	0	232920	0	0.0441171
	Penelope		0	0	0	0	0	0
	LINEs		179277	126585	43951213	42972603	8.22172	8.13938
		CRE/SLACS	36	2740	1294	1907516	0.000242062	0.3613
		L2/CR1/Rex	0	22615	0	4191281	0	0.793865
		R1/LOA/Jockey	56	0	7093	0	0.00132685	0
		R2/R4/NeSL	0	0	0	0	0	0
		RTE/Bov-B	159640	101204	41582662	36863336	7.77865	6.98224
		L1/CIN4	41	0	1472	0	0.000275359	0
	LTR elements		197678	327164	67795384	80980289	12.6821	15.3384
		BEL/Pao	1442	4756	178200	1538327	0.0333349	0.291372
		Ty1/Copia	31520	46171	14892928	13834599	2.78594	2.62039
		Gypsy/DIRS1	56352	54184	28345172	29012582	5.30238	5.49524
		Retroviral	0	594	0	136893	0	0.0259287
DNA transposons			13401	7651	3480746	2794050	0.651125	0.529217
	hobo-Activator		2695	1425	456767	212770	0.085445	0.0403005
	Tc1-IS630-Pogo		306	511	140849	144734	0.0263479	0.0274139
	En-Spm		0	0	0	0	0	0
	MULE-MuDR		564	228	153564	126987	0.0287264	0.0240524
	PiggyBac		0	0	0	0	0	0
	Tourist/Harbinger		4993	884	839005	237498	0.156948	0.0449842
	Other (Mirage, P-element,Transib)		0	0	0	0	0	0
Rolling-circles			8097	519	4067937	382216	0.760967	0.072395
Unclassified			793068	758973	140496017	126351773	26.2818	23.9321
Total interspersed repeats					255723360	253331635	47.8368	47.9832
Small RNA			4194	3454	757043	855672	0.141616	0.162072
Satellites			114	0	10277	0	0.00192246	0
Simple repeats			597384	595310	34772735	34688154	6.50475	6.57024
Low complexity			70924	71050	4526169	4551229	0.846686	0.862042
TOTAL					299857521	293808906	56.0928	55.65

### Sheet: Table S8
Ontology	GO ID	Term	Genes - universe	Genes - gene set of interest	Expected	p-value	Gene set of interest	Gene universe	Pairwise comparison
BP	GO:0006310	DNA recombination	288	170	147.51	0.0015	SHL	CAL	SHL/CAL
BP	GO:0006468	protein phosphorylation	642	311	255.21	3.5e-07	SHL	OTW	SHL/OTW
BP	GO:0006355	regulation of DNA-templated transcriptio...	574	258	228.18	6.5e-06	SHL	OTW	SHL/OTW
BP	GO:0006508	proteolysis	788	364	313.25	5.2e-05	SHL	OTW	SHL/OTW
BP	GO:0015074	DNA integration	271	138	107.73	0.00011	SHL	OTW	SHL/OTW
BP	GO:0006457	protein folding	251	123	99.78	0.00182	SHL	OTW	SHL/OTW
BP	GO:0016579	protein deubiquitination	118	62	46.91	0.00315	SHL	OTW	SHL/OTW
BP	GO:0016567	protein ubiquitination	208	101	82.68	0.00406	SHL	OTW	SHL/OTW
BP	GO:0006310	DNA recombination	340	169	135.16	0.00741	SHL	OTW	SHL/OTW
BP	GO:0006511	ubiquitin-dependent protein catabolic pr...	265	123	105.34	0.00922	SHL	OTW	SHL/OTW
BP	GO:0006310	DNA recombination	286	167	146.17	0.00064	OTW	CAL	OTW/CAL
BP	GO:0006468	protein phosphorylation	642	321	207.63	1.7e-20	OTW	SHL	OTW/SHL
BP	GO:0055085	transmembrane transport	782	333	252.9	1.2e-13	OTW	SHL	OTW/SHL
BP	GO:0006412	translation	536	188	173.35	4.6e-08	OTW	SHL	OTW/SHL
BP	GO:0006310	DNA recombination	340	156	109.96	3.5e-07	OTW	SHL	OTW/SHL
BP	GO:0007018	microtubule-based movement	242	112	78.26	1.5e-06	OTW	SHL	OTW/SHL
BP	GO:0006357	regulation of transcription by RNA polym...	200	99	64.68	0.00013	OTW	SHL	OTW/SHL
BP	GO:0006470	protein dephosphorylation	93	47	30.08	0.0002	OTW	SHL	OTW/SHL
BP	GO:0000724	double-strand break repair via homologou...	112	54	36.22	0.00023	OTW	SHL	OTW/SHL
BP	GO:0006487	protein N-linked glycosylation	88	45	28.46	0.00026	OTW	SHL	OTW/SHL
BP	GO:0006629	lipid metabolic process	670	196	216.68	0.00031	OTW	SHL	OTW/SHL
BP	GO:0007165	signal transduction	475	192	153.62	0.00036	OTW	SHL	OTW/SHL
BP	GO:0045944	positive regulation of transcription by ...	87	43	28.14	0.00072	OTW	SHL	OTW/SHL
BP	GO:0006096	glycolytic process	69	35	22.32	0.00113	OTW	SHL	OTW/SHL
BP	GO:0000413	protein peptidyl-prolyl isomerization	68	34	21.99	0.00182	OTW	SHL	OTW/SHL
BP	GO:0036071	N-glycan fucosylation	31	18	10.03	0.00275	OTW	SHL	OTW/SHL
BP	GO:0043161	proteasome-mediated ubiquitin-dependent ...	103	45	33.31	0.00283	OTW	SHL	OTW/SHL
BP	GO:0006486	protein glycosylation	181	90	58.54	0.00297	OTW	SHL	OTW/SHL
BP	GO:0007015	actin filament organization	98	47	31.69	0.00312	OTW	SHL	OTW/SHL
BP	GO:0006338	chromatin remodeling	119	47	38.49	0.00374	OTW	SHL	OTW/SHL
BP	GO:0090630	activation of GTPase activity	46	24	14.88	0.0041	OTW	SHL	OTW/SHL
BP	GO:0006487	protein N-linked glycosylation	89	41	12.72	4.5e-15	CAL	SHL	CAL/SHL
BP	GO:0006749	glutathione metabolic process	62	33	8.86	5.7e-13	CAL	SHL	CAL/SHL
BP	GO:0006486	protein glycosylation	178	76	25.44	8.3e-12	CAL	SHL	CAL/SHL
BP	GO:0036071	N-glycan fucosylation	33	20	4.72	9.9e-10	CAL	SHL	CAL/SHL
BP	GO:0034599	cellular response to oxidative stress	52	26	7.43	1e-09	CAL	SHL	CAL/SHL
BP	GO:0045944	positive regulation of transcription by ...	82	34	11.72	1.6e-09	CAL	SHL	CAL/SHL
BP	GO:0043161	proteasome-mediated ubiquitin-dependent ...	103	39	14.72	3.3e-09	CAL	SHL	CAL/SHL
BP	GO:0006310	DNA recombination	288	86	41.16	1.2e-08	CAL	SHL	CAL/SHL
BP	GO:0009088	threonine biosynthetic process	23	15	3.29	3.1e-08	CAL	SHL	CAL/SHL
BP	GO:0003333	amino acid transmembrane transport	33	17	4.72	4.7e-07	CAL	SHL	CAL/SHL
BP	GO:0000027	ribosomal large subunit assembly	23	13	3.29	2.8e-06	CAL	SHL	CAL/SHL
BP	GO:0036503	ERAD pathway	60	23	8.58	3.5e-06	CAL	SHL	CAL/SHL
BP	GO:0000723	telomere maintenance	32	18	4.57	5.6e-06	CAL	SHL	CAL/SHL
BP	GO:0051260	protein homooligomerization	22	12	3.14	1.1e-05	CAL	SHL	CAL/SHL
BP	GO:0006044	N-acetylglucosamine metabolic process	16	10	2.29	1.2e-05	CAL	SHL	CAL/SHL
BP	GO:0036297	interstrand cross-link repair	26	13	3.72	1.7e-05	CAL	SHL	CAL/SHL
BP	GO:0017148	negative regulation of translation	20	11	2.86	2.4e-05	CAL	SHL	CAL/SHL
BP	GO:0007010	cytoskeleton organization	257	42	36.73	3.3e-05	CAL	SHL	CAL/SHL
BP	GO:0006383	transcription by RNA polymerase III	46	19	6.57	3.4e-05	CAL	SHL	CAL/SHL
BP	GO:0006487	protein N-linked glycosylation	95	42	12.92	1.8e-14	CAL	OTW	CAL/OTW
BP	GO:0006749	glutathione metabolic process	62	33	8.43	1.3e-13	CAL	OTW	CAL/OTW
BP	GO:0006486	protein glycosylation	185	77	25.16	2.1e-12	CAL	OTW	CAL/OTW
BP	GO:0034599	cellular response to oxidative stress	50	26	6.8	1.1e-10	CAL	OTW	CAL/OTW
BP	GO:0043161	proteasome-mediated ubiquitin-dependent ...	102	39	13.87	1.3e-10	CAL	OTW	CAL/OTW
BP	GO:1902600	proton transmembrane transport	68	30	9.25	7.2e-10	CAL	OTW	CAL/OTW
BP	GO:0009088	threonine biosynthetic process	21	15	2.86	2.3e-09	CAL	OTW	CAL/OTW
BP	GO:0006310	DNA recombination	286	87	38.89	5.4e-09	CAL	OTW	CAL/OTW
BP	GO:0030488	tRNA methylation	51	24	6.94	7.6e-09	CAL	OTW	CAL/OTW
BP	GO:0036071	N-glycan fucosylation	38	20	5.17	1.2e-08	CAL	OTW	CAL/OTW
BP	GO:0045454	cell redox homeostasis	36	19	4.9	2.6e-08	CAL	OTW	CAL/OTW
BP	GO:0006790	sulfur compound metabolic process	214	63	29.1	5.7e-07	CAL	OTW	CAL/OTW
BP	GO:0000027	ribosomal large subunit assembly	24	13	3.26	3e-06	CAL	OTW	CAL/OTW
BP	GO:0006044	N-acetylglucosamine metabolic process	15	10	2.04	3.3e-06	CAL	OTW	CAL/OTW
BP	GO:0007131	reciprocal meiotic recombination	41	16	5.58	5.4e-06	CAL	OTW	CAL/OTW
BP	GO:0035329	hippo signaling	13	9	1.77	6.6e-06	CAL	OTW	CAL/OTW
BP	GO:0017148	negative regulation of translation	20	11	2.72	1.5e-05	CAL	OTW	CAL/OTW
BP	GO:0006271	DNA strand elongation involved in DNA re...	27	13	3.67	1.6e-05	CAL	OTW	CAL/OTW
BP	GO:0098703	calcium ion import across plasma membran...	17	10	2.31	1.6e-05	CAL	OTW	CAL/OTW
CC	GO:0005634	nucleus	2314	1077	975.75	3.6e-12	SHL	OTW	SHL/OTW
CC	GO:0005737	cytoplasm	4446	1902	1874.76	1.7e-08	SHL	OTW	SHL/OTW
CC	GO:0016020	membrane	2477	1039	1044.49	1.9e-07	SHL	OTW	SHL/OTW
CC	GO:0005739	mitochondrion	746	324	314.57	0.00019	SHL	OTW	SHL/OTW
CC	GO:0062023	collagen-containing extracellular matrix	40	27	16.87	0.00105	SHL	OTW	SHL/OTW
CC	GO:0005829	cytosol	872	428	271.81	1e-27	OTW	SHL	OTW/SHL
CC	GO:0005789	endoplasmic reticulum membrane	286	127	89.15	5.7e-07	OTW	SHL	OTW/SHL
CC	GO:0005615	extracellular space	94	49	29.3	1.7e-05	OTW	SHL	OTW/SHL
CC	GO:0005840	ribosome	267	131	83.23	3.7e-05	OTW	SHL	OTW/SHL
CC	GO:0005743	mitochondrial inner membrane	121	54	37.72	0.00014	OTW	SHL	OTW/SHL
CC	GO:0000786	nucleosome	75	38	23.38	0.00032	OTW	SHL	OTW/SHL
CC	GO:0022625	cytosolic large ribosomal subunit	69	35	21.51	0.00053	OTW	SHL	OTW/SHL
CC	GO:0032040	small-subunit processome	67	34	20.88	0.00063	OTW	SHL	OTW/SHL
CC	GO:0000785	chromatin	189	98	58.91	0.00145	OTW	SHL	OTW/SHL
CC	GO:0048471	perinuclear region of cytoplasm	39	21	12.16	0.00265	OTW	SHL	OTW/SHL
CC	GO:0070531	BRCA1-A complex	49	25	15.27	0.00289	OTW	SHL	OTW/SHL
CC	GO:0005871	kinesin complex	49	25	15.27	0.00289	OTW	SHL	OTW/SHL
CC	GO:0031436	BRCA1-BARD1 complex	45	23	14.03	0.00408	OTW	SHL	OTW/SHL
CC	GO:0016592	mediator complex	38	20	11.85	0.00471	OTW	SHL	OTW/SHL
CC	GO:0000124	SAGA complex	25	14	7.79	0.00862	OTW	SHL	OTW/SHL
CC	GO:0005875	microtubule associated complex	157	78	48.94	0.00891	OTW	SHL	OTW/SHL
CC	GO:0000123	histone acetyltransferase complex	51	30	15.9	0.00929	OTW	SHL	OTW/SHL
CC	GO:0005615	extracellular space	91	45	12.19	9.6e-17	CAL	SHL	CAL/SHL
CC	GO:0000786	nucleosome	76	39	10.18	2.2e-15	CAL	SHL	CAL/SHL
CC	GO:0030286	dynein complex	81	41	10.85	7.2e-11	CAL	SHL	CAL/SHL
CC	GO:0043231	intracellular membrane-bounded organelle	3812	513	510.68	3.7e-10	CAL	SHL	CAL/SHL
CC	GO:0031012	extracellular matrix	83	22	11.12	1.3e-09	CAL	SHL	CAL/SHL
CC	GO:0005930	axoneme	67	30	8.98	6.3e-08	CAL	SHL	CAL/SHL
CC	GO:0009507	chloroplast	62	25	8.31	1.2e-07	CAL	SHL	CAL/SHL
CC	GO:0005952	cAMP-dependent protein kinase complex	24	13	3.22	2.5e-06	CAL	SHL	CAL/SHL
CC	GO:0030687	preribosome, large subunit precursor	30	14	4.02	9.9e-06	CAL	SHL	CAL/SHL
CC	GO:0005665	RNA polymerase II, core complex	20	11	2.68	1.3e-05	CAL	SHL	CAL/SHL
CC	GO:0005868	cytoplasmic dynein complex	37	15	4.96	3.8e-05	CAL	SHL	CAL/SHL
CC	GO:0000177	cytoplasmic exosome (RNase complex)	20	10	2.68	9.2e-05	CAL	SHL	CAL/SHL
CC	GO:0030126	COPI vesicle coat	17	9	2.28	0.00012	CAL	SHL	CAL/SHL
CC	GO:0005814	centriole	14	8	1.88	0.00014	CAL	SHL	CAL/SHL
CC	GO:0034464	BBSome	14	8	1.88	0.00014	CAL	SHL	CAL/SHL
CC	GO:0035869	ciliary transition zone	25	11	3.35	0.00015	CAL	SHL	CAL/SHL
CC	GO:0000407	phagophore assembly site	25	11	3.35	0.00017	CAL	SHL	CAL/SHL
CC	GO:0042555	MCM complex	15	8	2.01	0.00027	CAL	SHL	CAL/SHL
CC	GO:0000176	nuclear exosome (RNase complex)	24	10	3.22	0.00059	CAL	SHL	CAL/SHL
CC	GO:0038201	TOR complex	10	6	1.34	0.00074	CAL	SHL	CAL/SHL
CC	GO:0000786	nucleosome	77	39	9.75	5.8e-16	CAL	OTW	CAL/OTW
CC	GO:0043231	intracellular membrane-bounded organelle	3773	468	477.9	1.7e-10	CAL	OTW	CAL/OTW
CC	GO:0030286	dynein complex	82	42	10.39	1.7e-10	CAL	OTW	CAL/OTW
CC	GO:0031012	extracellular matrix	71	39	8.99	1.1e-09	CAL	OTW	CAL/OTW
CC	GO:0062023	collagen-containing extracellular matrix	31	18	3.93	2.5e-09	CAL	OTW	CAL/OTW
CC	GO:0005930	axoneme	68	30	8.61	3.5e-08	CAL	OTW	CAL/OTW
CC	GO:0005777	peroxisome	65	19	8.23	9.4e-07	CAL	OTW	CAL/OTW
CC	GO:0005952	cAMP-dependent protein kinase complex	24	13	3.04	1.3e-06	CAL	OTW	CAL/OTW
CC	GO:0005868	cytoplasmic dynein complex	36	16	4.56	2.4e-06	CAL	OTW	CAL/OTW
CC	GO:0030687	preribosome, large subunit precursor	29	14	3.67	3.1e-06	CAL	OTW	CAL/OTW
CC	GO:0000177	cytoplasmic exosome (RNase complex)	20	10	2.53	5.7e-05	CAL	OTW	CAL/OTW
CC	GO:0034464	BBSome	14	8	1.77	9.6e-05	CAL	OTW	CAL/OTW
CC	GO:0042555	MCM complex	14	8	1.77	9.6e-05	CAL	OTW	CAL/OTW
CC	GO:0035869	ciliary transition zone	24	14	3.04	0.0001	CAL	OTW	CAL/OTW
CC	GO:0036064	ciliary basal body	65	19	8.23	0.0003	CAL	OTW	CAL/OTW
CC	GO:0000176	nuclear exosome (RNase complex)	24	10	3.04	0.00037	CAL	OTW	CAL/OTW
CC	GO:0036038	MKS complex	13	7	1.65	0.00044	CAL	OTW	CAL/OTW
CC	GO:0005615	extracellular space	95	24	12.03	0.00058	CAL	OTW	CAL/OTW
CC	GO:0005858	axonemal dynein complex	18	8	2.28	0.00087	CAL	OTW	CAL/OTW
CC	GO:0005856	cytoskeleton	528	106	66.88	0.00088	CAL	OTW	CAL/OTW
MF	GO:0005524	ATP binding	1459	824	733.68	3.1e-07	SHL	CAL	SHL/CAL
MF	GO:0008270	zinc ion binding	573	330	288.14	0.0002	SHL	CAL	SHL/CAL
MF	GO:0005515	protein binding	3394	1805	1706.73	0.00042	SHL	CAL	SHL/CAL
MF	GO:0003723	RNA binding	900	492	452.58	0.0033	SHL	CAL	SHL/CAL
MF	GO:0003677	DNA binding	895	491	450.06	0.00458	SHL	CAL	SHL/CAL
MF	GO:0016887	ATP hydrolysis activity	365	208	183.55	0.00545	SHL	CAL	SHL/CAL
MF	GO:0003700	DNA-binding transcription factor activit...	261	153	131.25	0.00788	SHL	CAL	SHL/CAL
MF	GO:0003676	nucleic acid binding	2595	1220	957.62	3.9e-19	SHL	OTW	SHL/OTW
MF	GO:0008270	zinc ion binding	649	330	239.5	8.8e-14	SHL	OTW	SHL/OTW
MF	GO:0003723	RNA binding	971	468	358.32	9.5e-13	SHL	OTW	SHL/OTW
MF	GO:0046872	metal ion binding	1594	795	588.23	1.5e-09	SHL	OTW	SHL/OTW
MF	GO:0016887	ATP hydrolysis activity	408	208	150.56	2.9e-09	SHL	OTW	SHL/OTW
MF	GO:0005509	calcium ion binding	371	191	136.91	4.8e-09	SHL	OTW	SHL/OTW
MF	GO:0005525	GTP binding	305	154	112.55	6.9e-07	SHL	OTW	SHL/OTW
MF	GO:0016491	oxidoreductase activity	1280	565	472.35	3.8e-06	SHL	OTW	SHL/OTW
MF	GO:0004672	protein kinase activity	640	312	236.18	6.8e-06	SHL	OTW	SHL/OTW
MF	GO:0003924	GTPase activity	259	130	95.58	7.3e-06	SHL	OTW	SHL/OTW
MF	GO:0004674	protein serine/threonine kinase activity	325	160	119.93	1.5e-05	SHL	OTW	SHL/OTW
MF	GO:0004601	peroxidase activity	206	106	76.02	1.9e-05	SHL	OTW	SHL/OTW
MF	GO:0003700	DNA-binding transcription factor activit...	292	152	107.76	6.4e-05	SHL	OTW	SHL/OTW
MF	GO:0003729	mRNA binding	167	85	61.63	0.00014	SHL	OTW	SHL/OTW
MF	GO:0061630	ubiquitin protein ligase activity	150	77	55.35	0.0002	SHL	OTW	SHL/OTW
MF	GO:0000981	DNA-binding transcription factor activit...	150	77	55.35	0.0002	SHL	OTW	SHL/OTW
MF	GO:0004843	cysteine-type deubiquitinase activity	123	65	45.39	0.00021	SHL	OTW	SHL/OTW
MF	GO:0008017	microtubule binding	153	78	56.46	0.00025	SHL	OTW	SHL/OTW
MF	GO:0051082	unfolded protein binding	132	68	48.71	0.00041	SHL	OTW	SHL/OTW
MF	GO:0005524	ATP binding	1443	808	722.04	9.3e-07	OTW	CAL	OTW/CAL
MF	GO:0005515	protein binding	3424	1814	1713.28	3.6e-05	OTW	CAL	OTW/CAL
MF	GO:0008270	zinc ion binding	562	319	281.21	0.00064	OTW	CAL	OTW/CAL
MF	GO:0003677	DNA binding	891	485	445.83	0.00202	OTW	CAL	OTW/CAL
MF	GO:0003677	DNA binding	978	393	308.17	4.3e-21	OTW	SHL	OTW/SHL
MF	GO:0004674	protein serine/threonine kinase activity	325	165	102.41	6.4e-12	OTW	SHL	OTW/SHL
MF	GO:0004672	protein kinase activity	640	321	201.66	1.5e-11	OTW	SHL	OTW/SHL
MF	GO:0003735	structural constituent of ribosome	267	134	84.13	1.2e-10	OTW	SHL	OTW/SHL
MF	GO:0005524	ATP binding	1632	620	514.24	2e-09	OTW	SHL	OTW/SHL
MF	GO:0022857	transmembrane transporter activity	840	317	264.68	4.9e-08	OTW	SHL	OTW/SHL
MF	GO:0003755	peptidyl-prolyl cis-trans isomerase acti...	121	61	38.13	1.1e-05	OTW	SHL	OTW/SHL
MF	GO:0008146	sulfotransferase activity	138	66	43.48	1.5e-05	OTW	SHL	OTW/SHL
MF	GO:0031267	small GTPase binding	100	52	31.51	1.6e-05	OTW	SHL	OTW/SHL
MF	GO:0005096	GTPase activator activity	99	51	31.19	2.6e-05	OTW	SHL	OTW/SHL
MF	GO:0016757	glycosyltransferase activity	309	130	97.37	3.6e-05	OTW	SHL	OTW/SHL
MF	GO:0046982	protein heterodimerization activity	95	49	29.93	3.6e-05	OTW	SHL	OTW/SHL
MF	GO:0004222	metalloendopeptidase activity	99	50	31.19	6.2e-05	OTW	SHL	OTW/SHL
MF	GO:0003713	transcription coactivator activity	64	35	20.17	0.0001	OTW	SHL	OTW/SHL
MF	GO:0003682	chromatin binding	108	60	34.03	0.00017	OTW	SHL	OTW/SHL
MF	GO:0051287	NAD binding	82	43	25.84	0.00032	OTW	SHL	OTW/SHL
MF	GO:0016787	hydrolase activity	2321	650	731.34	0.00049	OTW	SHL	OTW/SHL
MF	GO:0005085	guanyl-nucleotide exchange factor activi...	66	34	20.8	0.00056	OTW	SHL	OTW/SHL
MF	GO:0003724	RNA helicase activity	66	34	20.8	0.00056	OTW	SHL	OTW/SHL
MF	GO:0008146	sulfotransferase activity	141	73	17.55	2.5e-21	CAL	SHL	CAL/SHL
MF	GO:0046982	protein heterodimerization activity	94	48	11.7	9.4e-20	CAL	SHL	CAL/SHL
MF	GO:0045505	dynein intermediate chain binding	58	34	7.22	7.8e-17	CAL	SHL	CAL/SHL
MF	GO:0030527	structural constituent of chromatin	71	36	8.84	5e-15	CAL	SHL	CAL/SHL
MF	GO:0003677	DNA binding	895	203	111.38	2.9e-14	CAL	SHL	CAL/SHL
MF	GO:0051959	dynein light intermediate chain binding	30	20	3.73	6.2e-12	CAL	SHL	CAL/SHL
MF	GO:0004364	glutathione transferase activity	42	23	5.23	5.6e-11	CAL	SHL	CAL/SHL
MF	GO:0046921	alpha-(1->6)-fucosyltransferase activity	33	20	4.11	8.2e-11	CAL	SHL	CAL/SHL
MF	GO:0010181	FMN binding	43	23	5.35	1.1e-10	CAL	SHL	CAL/SHL
MF	GO:0003676	nucleic acid binding	2466	425	306.9	1.5e-10	CAL	SHL	CAL/SHL
MF	GO:0017108	5'-flap endonuclease activity	34	20	4.23	1.7e-10	CAL	SHL	CAL/SHL
MF	GO:0004795	threonine synthase activity	17	12	2.12	4.5e-08	CAL	SHL	CAL/SHL
MF	GO:0051879	Hsp90 protein binding	33	17	4.11	6.2e-08	CAL	SHL	CAL/SHL
MF	GO:0015179	L-amino acid transmembrane transporter a...	34	17	4.23	1.1e-07	CAL	SHL	CAL/SHL
MF	GO:0008484	sulfuric ester hydrolase activity	31	16	3.86	1.5e-07	CAL	SHL	CAL/SHL
MF	GO:0004176	ATP-dependent peptidase activity	27	14	3.36	8.4e-07	CAL	SHL	CAL/SHL
MF	GO:0042162	telomeric DNA binding	21	12	2.61	1.3e-06	CAL	SHL	CAL/SHL
MF	GO:0003713	transcription coactivator activity	56	21	6.97	1.5e-06	CAL	SHL	CAL/SHL
MF	GO:0045505	dynein intermediate chain binding	59	34	7.23	9.9e-17	CAL	OTW	CAL/OTW
MF	GO:0030527	structural constituent of chromatin	72	35	8.82	3.8e-14	CAL	OTW	CAL/OTW
MF	GO:0003677	DNA binding	891	209	109.13	1.4e-13	CAL	OTW	CAL/OTW
MF	GO:0046983	protein dimerization activity	181	69	22.17	2.3e-13	CAL	OTW	CAL/OTW
MF	GO:0003676	nucleic acid binding	2415	431	295.78	2.8e-13	CAL	OTW	CAL/OTW
MF	GO:0043565	sequence-specific DNA binding	194	51	23.76	2.9e-13	CAL	OTW	CAL/OTW
MF	GO:0051959	dynein light intermediate chain binding	32	20	3.92	2.7e-11	CAL	OTW	CAL/OTW
MF	GO:0004364	glutathione transferase activity	42	23	5.14	4e-11	CAL	OTW	CAL/OTW
MF	GO:0010181	FMN binding	43	23	5.27	7.6e-11	CAL	OTW	CAL/OTW
MF	GO:0017108	5'-flap endonuclease activity	34	20	4.16	1.3e-10	CAL	OTW	CAL/OTW
MF	GO:0020037	heme binding	92	34	11.27	9.8e-10	CAL	OTW	CAL/OTW
MF	GO:0046921	alpha-(1->6)-fucosyltransferase activity	38	20	4.65	1.9e-09	CAL	OTW	CAL/OTW
MF	GO:0004795	threonine synthase activity	15	12	1.84	3.5e-09	CAL	OTW	CAL/OTW
MF	GO:0008484	sulfuric ester hydrolase activity	27	16	3.31	8.3e-09	CAL	OTW	CAL/OTW
MF	GO:0051879	Hsp90 protein binding	31	17	3.8	1.4e-08	CAL	OTW	CAL/OTW
MF	GO:0046982	protein heterodimerization activity	97	32	11.88	7.1e-08	CAL	OTW	CAL/OTW
MF	GO:0004497	monooxygenase activity	87	37	10.66	2.9e-07	CAL	OTW	CAL/OTW
MF	GO:0004176	ATP-dependent peptidase activity	26	14	3.18	3.7e-07	CAL	OTW	CAL/OTW
